# CALISTA: Clustering and Lineage Inference in Single-Cell Transcriptional Analysis

**DOI:** 10.1101/257550

**Authors:** Nan Papili Gao, Thomas Hartmann, Tao Fang, Rudiyanto Gunawan

## Abstract

We present CALISTA (Clustering and Lineage Inference in Single-Cell Transcriptional Analysis), a numerically efficient and highly scalable toolbox for an end-to-end analysis of single-cell transcriptomic profiles. CALISTA includes four essential single-cell analyses for cell differentiation studies, including single-cell clustering, reconstruction of cell lineage specification, transition gene identification, and pseudotemporal cell ordering. In these analyses, we employ a likelihood-based approach where single-cell mRNA counts are described by a probabilistic distribution function associated with stochastic gene transcriptional bursts and random technical dropout events. We evaluated the performance of CALISTA by analyzing single-cell gene expression datasets from *in silico* simulations and various single-cell transcriptional profiling technologies, comprising a few hundreds to tens of thousands of cells. A comparison with existing single-cell expression analyses, including MONOCLE 2 and SCANPY, demonstrated the superiority of CALISTA in reconstructing cell lineage progression and ordering cells along cell differentiation paths. CALISTA is freely available on https://www.cabselab.com/calista.
