## Supplementary material for "CALISTA: Clustering and Lineage Inference in Single-Cell Transcriptional Analysis": Supplementary File S1.xlsx

### Sheet: Sheet1
Runtimes for 1 maximum likelihood run (*)	SABEC	CALISTA (MATLAB)	CALISTA (R)
Bargaje	>1 hr	<1 sec	<2 secs
Chu	>1 hr	<1sec	<2 secs
Moignard	30 min	<1 sec	<2 secs
Treutlein	>1 hr	<1sec	<2 secs
(*) All runtimes were recorded using a computer workstation with 64-GB RAM and 3.5 GHz Intel Xeon E5.
